# A Novel Central-Peripheral Interface: The Auditory Nerve Glial Transition Zone Exhibits Enhanced Age-Related Immune and Glial Cell Dysfunction

**DOI:** 10.64898/2026.03.27.714751

**Authors:** Shelby A. Payne, Haley R. Anderson, Jiaxin Chai, Peng Chen, Hai Yao, Jeremy L. Barth, Hainan Lang

## Abstract

Age-related hearing loss (ARHL) is a rapidly growing public health concern, affecting two-thirds of adults over 65 years old, with no effective therapeutics available. As the aging population grows at an unprecedented rate, the burden of ARHL will only increase. The causes of ARHL are multifactorial, but an understudied major contributor is glial dysfunction. The auditory nerve (AN) conducts sound from the cochlea to the brainstem and holds a diverse population of immune cells and myelinating glia. As the AN fibers bundle together within the cochlea to project to the brainstem, they are first myelinated by Schwann cells in the peripheral AN, then myelinated by oligodendrocytes in the central AN. The region where myelination shifts from Schwann cells to oligodendrocytes is the glial transition zone (GTZ), located in the cochlear modiolus, creating a unique biological niche. While central-peripheral interfaces are recognized in other cranial nerves, the AN GTZ is understudied. This region integrates the peripheral and central microenvironments within the confined bony cochlea, positioning it as a niche for glial dysfunction in pathological conditions, such as aging. We hypothesize that the GTZ is a site of enhanced glial dysfunction contributing to age-related AN demyelination, an important contributor to ARHL. We evaluated this in an ARHL mouse model combining RNA-sequencing, quantitative immunohistochemistry, and 3D high-resolution imaging. We examined the AN GTZ from human temporal bone donors. RNA-sequencing of the AN revealed age-associated increases in abnormal myelination/glial function and inflammation. There was a significant age-dependent increase in Iba1^+^ macrophages/microglia, with accumulation at the AN GTZ, and an increase in cellular volume and surface area, suggesting greater age-related activation. Macrophages/microglia contained significantly more internalized myelin debris in the AN (peripheral, central, and GTZ) with aging. More importantly, we found structurally intact myelin within macrophages/microglia only at the GTZ, suggesting a unique microenvironment at the GTZ altering phagocytic activity in aging. Together, our data suggest that the GTZ, a previously unrecognized central-peripheral interface, is a critical site of immune-glial interactions and especially vulnerable to age-related demyelination and neuroinflammation. This study highlights the GTZ as a potential target for preserving AN myelination and mitigating ARHL.
