## Supplemental Table 1 for "A Novel Central-Peripheral Interface: The Auditory Nerve Glial Transition Zone Exhibits Enhanced Age-Related Immune and Glial Cell Dysfunction"

### Sheet: AN 2.5 yr C2
Suppl Table 1. AN 2.5 yr vs YA, fdr <0.05 and FC >2 = 787 genes
Feature ID	Gene name	FDR step up (s1_AN_2.5Y vs s1_AN_YA)	Fold change (s1_AN_2.5Y vs s1_AN_YA)	Category significant
ENSMUSG00000026715	Serpinc1	9.18905e-08	5.65395	Abnormal inflammatory
ENSMUSG00000079293	Clec7a	1.65406e-18	5.09457	Abnormal inflammatory
ENSMUSG00000024164	C3	0.000585419	4.72335	Abnormal inflammatory
ENSMUSG00000044583	Tlr7	7.55734e-09	4.61425	Abnormal inflammatory
ENSMUSG00000036887	C1qa	5.19435e-30	4.43417	Abnormal inflammatory
ENSMUSG00000030107	Usp18	0.0268767	4.42887	Abnormal inflammatory
ENSMUSG00000027750	Postn	5.65491e-19	4.34249	Abnormal inflammatory
ENSMUSG00000038642	Ctss	7.78733e-24	4.20068	Abnormal inflammatory
ENSMUSG00000037411	Serpine1	6.85757e-09	4.11258	Abnormal inflammatory
ENSMUSG00000033770	Clcnka	1.6214e-05	4.0062	Abnormal inflammatory
ENSMUSG00000023992	Trem2	4.72864e-18	3.98818	Abnormal inflammatory
ENSMUSG00000023043	Krt18	1.89413e-16	3.83569	Abnormal inflammatory
ENSMUSG00000049382	Krt8	9.96688e-12	3.82532	Abnormal inflammatory
ENSMUSG00000021678	F2rl1	1.01511e-08	3.61034	Abnormal inflammatory
ENSMUSG00000071713	Csf2rb	9.70552e-08	3.45008	Abnormal inflammatory
ENSMUSG00000030790	Adm	6.02076e-05	3.41728	Abnormal inflammatory
ENSMUSG00000007034	Slc44a4	7.02051e-09	3.38811	Abnormal inflammatory
ENSMUSG00000000290	Itgb2	1.21962e-13	3.35905	Abnormal inflammatory
ENSMUSG00000050335	Lgals3	7.95985e-09	3.31682	Abnormal inflammatory
ENSMUSG00000071637	Cebpd	3.4258e-15	3.31582	Abnormal inflammatory
ENSMUSG00000028211	Trp53inp1	2.52182e-13	3.2077	Abnormal inflammatory
ENSMUSG00000025804	Ccr1	4.51223e-05	3.1266	Abnormal inflammatory
ENSMUSG00000073418	C4b	4.2794e-26	3.1226	Abnormal inflammatory
ENSMUSG00000021025	Nfkbia	1.73959e-30	3.05046	Abnormal inflammatory
ENSMUSG00000024899	Papss2	9.64736e-08	3.01254	Abnormal inflammatory
ENSMUSG00000058715	Fcer1g	5.72078e-06	2.94163	Abnormal inflammatory
ENSMUSG00000035000	Dpp4	3.85304e-11	2.89449	Abnormal inflammatory
ENSMUSG00000000385	Tmprss2	1.69875e-09	2.88816	Abnormal inflammatory
ENSMUSG00000026072	Il1r1	7.99732e-11	2.82965	Abnormal inflammatory
ENSMUSG00000025915	Sgk3	6.73736e-18	2.81122	Abnormal inflammatory
ENSMUSG00000027356	Fermt1	1.49766e-05	2.7978	Abnormal inflammatory
ENSMUSG00000054065	Pkp3	7.17147e-06	2.70308	Abnormal inflammatory
ENSMUSG00000008845	Cd163	8.64878e-07	2.66245	Abnormal inflammatory
ENSMUSG00000001420	Tmem79	2.25638e-05	2.64701	Abnormal inflammatory
ENSMUSG00000022146	Osmr	2.87084e-24	2.62818	Abnormal inflammatory
ENSMUSG00000060802	B2m	4.74106e-08	2.62775	Abnormal inflammatory
ENSMUSG00000033538	Casp4	0.00217406	2.6178	Abnormal inflammatory
ENSMUSG00000034584	Exph5	6.31312e-05	2.58291	Abnormal inflammatory
ENSMUSG00000030413	Pglyrp1	9.70552e-08	2.57225	Abnormal inflammatory
ENSMUSG00000002847	Pla1a	9.54625e-06	2.52381	Abnormal inflammatory
ENSMUSG00000029925	Tbxas1	4.8791e-06	2.52142	Abnormal inflammatory
ENSMUSG00000026656	Fcgr2b	0.000550845	2.51113	Abnormal inflammatory
ENSMUSG00000023034	Nr4a1	8.73771e-06	2.50181	Abnormal inflammatory
ENSMUSG00000035273	Hpse	0.00261657	2.47737	Abnormal inflammatory
ENSMUSG00000019936	Epyc	0.00708893	2.47214	Abnormal inflammatory
ENSMUSG00000030087	Klf15	8.3764e-11	2.44861	Abnormal inflammatory
ENSMUSG00000015340	Cybb	9.62634e-05	2.43484	Abnormal inflammatory
ENSMUSG00000045394	Epcam	4.7686e-06	2.42271	Abnormal inflammatory
ENSMUSG00000001123	Lgals9	5.43427e-05	2.38523	Abnormal inflammatory
ENSMUSG00000028970	Abcb1b	5.55192e-06	2.36781	Abnormal inflammatory
ENSMUSG00000030200	Bcl2l14	0.0324572	2.36765	Abnormal inflammatory
ENSMUSG00000055137	Sugct	1.8287e-10	2.35951	Abnormal inflammatory
ENSMUSG00000027832	Ptx3	0.000784234	2.34408	Abnormal inflammatory
ENSMUSG00000046733	Gprc5a	9.38511e-08	2.3407	Abnormal inflammatory
ENSMUSG00000024659	Anxa1	2.28009e-10	2.32356	Abnormal inflammatory
ENSMUSG00000056501	Cebpb	3.37297e-08	2.30373	Abnormal inflammatory
ENSMUSG00000017723	Wfdc2	1.23287e-10	2.285	Abnormal inflammatory
ENSMUSG00000035852	Misp	9.56524e-05	2.2458	Abnormal inflammatory
ENSMUSG00000060063	Alox5ap	0.000146357	2.22879	Abnormal inflammatory
ENSMUSG00000041193	Pla2g5	0.0001811	2.22534	Abnormal inflammatory
ENSMUSG00000070691	Runx3	0.0226495	2.22261	Abnormal inflammatory
ENSMUSG00000051439	Cd14	2.3114e-05	2.21507	Abnormal inflammatory
ENSMUSG00000004609	Cd33	3.85439e-07	2.18939	Abnormal inflammatory
ENSMUSG00000068227	Il2rb	0.0132881	2.16676	Abnormal inflammatory
ENSMUSG00000020651	Slc26a4	0.000416755	2.16025	Abnormal inflammatory
ENSMUSG00000029915	Clec5a	0.00675447	2.14946	Abnormal inflammatory
ENSMUSG00000026479	Lamc2	1.15686e-07	2.12963	Abnormal inflammatory
ENSMUSG00000043505	Gimap5	0.00242239	2.12373	Abnormal inflammatory
ENSMUSG00000043088	Il17re	0.000143273	2.12368	Abnormal inflammatory
ENSMUSG00000009356	Lpo	0.00129052	2.12129	Abnormal inflammatory
ENSMUSG00000030786	Itgam	9.04879e-06	2.11881	Abnormal inflammatory
ENSMUSG00000030748	Il4ra	4.49413e-08	2.11574	Abnormal inflammatory
ENSMUSG00000005087	Cd44	1.66161e-06	2.05906	Abnormal inflammatory
ENSMUSG00000026065	Slc9a4	0.000661484	2.05732	Abnormal inflammatory
ENSMUSG00000026628	Atf3	0.000166945	2.05184	Abnormal inflammatory
ENSMUSG00000002985	Apoe	3.96497e-10	2.04887	Abnormal inflammatory
ENSMUSG00000028128	F3	5.92395e-09	2.04338	Abnormal inflammatory
ENSMUSG00000020377	Ltc4s	0.0167105	2.02885	Abnormal inflammatory
ENSMUSG00000022488	Nckap1l	6.4258e-07	2.02632	Abnormal inflammatory
ENSMUSG00000031639	Tlr3	3.8226e-06	2.00852	Abnormal inflammatory
ENSMUSG00000022676	Snai2	0.0263312	-2.02036	Abnormal inflammatory
ENSMUSG00000050069	Grem2	0.00680355	-2.07551	Abnormal inflammatory
ENSMUSG00000043099	Hic1	3.20603e-08	-2.08255	Abnormal inflammatory
ENSMUSG00000039936	Pik3cd	2.13e-05	-2.28862	Abnormal inflammatory
ENSMUSG00000026204	Ptprn	5.10472e-05	-2.37323	Abnormal inflammatory
ENSMUSG00000031543	Ank1	2.13488e-07	-2.39065	Abnormal inflammatory
ENSMUSG00000051747	Ttn	0.000745149	-2.39103	Abnormal inflammatory
ENSMUSG00000024743	Syt7	3.85858e-10	-2.41003	Abnormal inflammatory
ENSMUSG00000029361	Nos1	1.95869e-09	-2.79451	Abnormal inflammatory
ENSMUSG00000030607	Acan	8.10911e-13	-2.96379	Abnormal inflammatory
ENSMUSG00000032726	Bmp8a	0.00123495	-2.97193	Abnormal inflammatory
ENSMUSG00000037014	Sstr4	0.00416997	-3.01767	Abnormal inflammatory
ENSMUSG00000019326	Aoc3	6.08451e-12	-3.02798	Abnormal inflammatory
ENSMUSG00000001506	Col1a1	0.0225157	-5.30177	Abnormal inflammatory
ENSMUSG00000030579	Tyrobp	1.34955e-13	4.22252	Abnormal inflammatory/myelination
ENSMUSG00000024778	Fas	3.96286e-12	3.07727	Abnormal inflammatory/myelination
ENSMUSG00000047798	Cd300lf	3.88214e-07	2.97494	Abnormal inflammatory/myelination
ENSMUSG00000027995	Tlr2	2.5385e-10	2.92294	Abnormal inflammatory/myelination
ENSMUSG00000040552	C3ar1	4.26349e-08	2.24518	Abnormal inflammatory/myelination
ENSMUSG00000026395	Ptprc	9.71705e-06	2.0956	Abnormal inflammatory/myelination
ENSMUSG00000028763	Hspg2	5.5417e-42	-2.05743	Abnormal inflammatory/myelination
ENSMUSG00000016349	Eef1a2	1.64588e-07	-2.48321	Abnormal inflammatory/myelination
ENSMUSG00000020108	Ddit4	2.32074e-11	2.80686	Abnormal myelination
ENSMUSG00000020932	Gfap	8.8421e-08	2.33725	Abnormal myelination
ENSMUSG00000022054	Nefm	3.27135e-06	-2.02022	Abnormal myelination
ENSMUSG00000021983	Atp8a2	5.24378e-08	-2.0614	Abnormal myelination
ENSMUSG00000005338	Cadm3	2.94192e-07	-2.1739	Abnormal myelination
ENSMUSG00000052727	Map1b	1.39104e-10	-2.1818	Abnormal myelination
ENSMUSG00000023033	Scn8a	3.99426e-07	-2.26184	Abnormal myelination
ENSMUSG00000017167	Cntnap1	2.09288e-07	-2.26326	Abnormal myelination
ENSMUSG00000052229	Gpr17	1.40892e-05	-2.59245	Abnormal myelination
ENSMUSG00000029816	Gpnmb	1.01683e-13	22.709	x
ENSMUSG00000113622	Gm49749	0.00930581	12.5098	x
ENSMUSG00000116378	Gcat	0.000675251	10.9136	x
ENSMUSG00000023039	Krt7	0.0275994	10.2922	x
ENSMUSG00000076609	Igkc	0.00359736	10.1661	x
ENSMUSG00000066861	Oas1g	7.033e-06	9.24916	x
ENSMUSG00000035963	Odf3l2	5.25652e-05	8.1846	x
ENSMUSG00000073402	Gm8909	1.05665e-05	8.18333	x
ENSMUSG00000037095	Lrg1	7.98083e-07	7.36308	x
ENSMUSG00000021091	Serpina3n	0.000200665	6.94164	x
ENSMUSG00000051279	Gdf6	3.18838e-11	6.85731	x
ENSMUSG00000026414	Tnnt2	5.65922e-08	5.97661	x
ENSMUSG00000021680	Crhbp	5.34141e-08	5.88879	x
ENSMUSG00000115422	4930452G13Rik	9.15844e-15	5.87496	x
ENSMUSG00000022129	Dct	4.92452e-05	5.75098	x
ENSMUSG00000052776	Oas1a	7.62383e-06	5.7335	x
ENSMUSG00000020830	Vmo1	3.58162e-07	5.69362	x
ENSMUSG00000004651	Tyr	0.040066	5.36247	x
ENSMUSG00000020399	Havcr2	1.27168e-16	5.24792	x
ENSMUSG00000056162	Cndp1	8.64533e-06	5.21913	x
ENSMUSG00000073406	H2-Bl	6.89323e-09	5.16527	x
ENSMUSG00000025481	Urah	0.00155471	5.12338	x
ENSMUSG00000046805	Mpeg1	1.16476e-20	5.11685	x
ENSMUSG00000021848	Otx2	4.2161e-10	5.08602	x
ENSMUSG00000015568	Lpl	5.83477e-20	4.99631	x
ENSMUSG00000041660	Bbox1	2.78861e-11	4.94525	x
ENSMUSG00000039092	Sptlc3	1.44906e-07	4.92451	x
ENSMUSG00000030340	Scnn1a	8.04375e-12	4.90292	x
ENSMUSG00000063193	Cd300lb	0.00201472	4.79646	x
ENSMUSG00000061808	Ttr	2.04844e-21	4.79268	x
ENSMUSG00000028996	Rbp7	4.54018e-07	4.76895	x
ENSMUSG00000018919	Tm4sf5	1.12466e-06	4.71608	x
ENSMUSG00000046694	Tent5b	2.63691e-12	4.70818	x
ENSMUSG00000048108	Tmem72	5.00822e-11	4.61285	x
ENSMUSG00000109523	Gdf1	0.0272713	4.60161	x
ENSMUSG00000063975	Slco1a5	4.94431e-11	4.59651	x
ENSMUSG00000018774	Cd68	1.22122e-18	4.50281	x
ENSMUSG00000092232	Gm20521	0.0224671	4.49642	x
ENSMUSG00000040564	Apoc1	0.0002484	4.38662	x
ENSMUSG00000030921	Trim30a	3.17572e-06	4.36434	x
ENSMUSG00000031762	Mt2	1.82848e-26	4.31951	x
ENSMUSG00000074896	Ifit3	0.0258884	4.27963	x
ENSMUSG00000069516	Lyz2	2.1142e-05	4.27148	x
ENSMUSG00000038147	Cd84	2.41402e-11	4.26961	x
ENSMUSG00000027070	Lrp2	0.000127827	4.24605	x
ENSMUSG00000036896	C1qc	2.95118e-23	4.22923	x
ENSMUSG00000095865	Gm13237	5.21544e-06	4.21555	x
ENSMUSG00000024672	Ms4a7	7.63918e-07	4.18319	x
ENSMUSG00000024677	Ms4a6b	3.111e-11	4.16195	x
ENSMUSG00000115783	Bc1	0.0401575	4.10793	x
ENSMUSG00000018339	Gpx3	1.09525e-13	4.09309	x
ENSMUSG00000036905	C1qb	4.2794e-26	4.01679	x
ENSMUSG00000109325	Krt8-ps	2.72603e-05	3.98492	x
ENSMUSG00000020641	Rsad2	0.0379265	3.96918	x
ENSMUSG00000045027	Prss22	0.00465257	3.9615	x
ENSMUSG00000028341	Nr4a3	3.57056e-08	3.86316	x
ENSMUSG00000075602	Ly6a	4.14424e-09	3.83876	x
ENSMUSG00000032725	Folr2	5.90865e-06	3.81402	x
ENSMUSG00000026579	F5	2.08889e-05	3.79661	x
ENSMUSG00000031932	Gpr83	0.000308361	3.7691	x
ENSMUSG00000047501	Cldn4	4.81247e-05	3.74254	x
ENSMUSG00000072620	Slfn2	0.000331323	3.71484	x
ENSMUSG00000051397	Tacstd2	2.4263e-13	3.71242	x
ENSMUSG00000036853	Mcoln3	1.03932e-07	3.71115	x
ENSMUSG00000030873	Scnn1b	2.20857e-08	3.67072	x
ENSMUSG00000051940	5031410I06Rik	0.00339765	3.64256	x
ENSMUSG00000027322	Siglec1	1.50343e-06	3.63301	x
ENSMUSG00000022372	Sla	2.21952e-09	3.62719	x
ENSMUSG00000029082	Bst1	0.0099964	3.62143	x
ENSMUSG00000024511	Rab27b	3.69005e-16	3.61416	x
ENSMUSG00000029641	Rasl11a	0.000230305	3.60009	x
ENSMUSG00000033777	Tlr13	9.80387e-08	3.57041	x
ENSMUSG00000026686	Lmx1a	8.37464e-07	3.54203	x
ENSMUSG00000089929	Bcl2a1b	1.63803e-07	3.52333	x
ENSMUSG00000024644	Cndp2	2.2107e-11	3.47771	x
ENSMUSG00000026548	Slamf9	3.58458e-07	3.46218	x
ENSMUSG00000040569	Slc26a7	2.7166e-21	3.45275	x
ENSMUSG00000079419	Ms4a6c	4.17976e-07	3.36627	x
ENSMUSG00000043969	Emx2	3.89978e-06	3.36446	x
ENSMUSG00000023341	Mx2	0.03943	3.34874	x
ENSMUSG00000054717	Hmgb2	2.8281e-10	3.34674	x
ENSMUSG00000066543	Rpl17-ps9	0.0411646	3.32385	x
ENSMUSG00000008601	Rab25	1.30017e-06	3.31557	x
ENSMUSG00000034739	Mfrp	4.16913e-05	3.28698	x
ENSMUSG00000002910	Arrdc2	2.10719e-08	3.27059	x
ENSMUSG00000025270	Alas2	0.0444063	3.25833	x
ENSMUSG00000019970	Sgk1	4.04391e-22	3.24666	x
ENSMUSG00000073421	H2-Ab1	0.00144306	3.24552	x
ENSMUSG00000021070	Bdkrb2	5.85659e-11	3.23527	x
ENSMUSG00000078920	Ifi47	0.00281142	3.18225	x
ENSMUSG00000049892	Rasd1	1.34226e-11	3.17468	x
ENSMUSG00000105096	Gbp10	8.44921e-05	3.17444	x
ENSMUSG00000015093	Clic3	7.48977e-09	3.174	x
ENSMUSG00000089989	Gm45713	3.58037e-07	3.14553	x
ENSMUSG00000033590	Myo5c	2.82901e-08	3.13604	x
ENSMUSG00000028017	Egf	1.85531e-09	3.13345	x
ENSMUSG00000023153	Tmem52	1.39304e-06	3.1212	x
ENSMUSG00000067203	H2-K2	3.9639e-07	3.10734	x
ENSMUSG00000106896	G630022F23Rik	0.0225157	3.09466	x
ENSMUSG00000040147	Maob	2.4804e-12	3.07827	x
ENSMUSG00000000682	Cd52	2.13382e-05	3.06502	x
ENSMUSG00000032068	Plet1	0.000113474	3.06091	x
ENSMUSG00000031765	Mt1	5.25425e-22	3.0595	x
ENSMUSG00000089661	Mia	7.9842e-06	3.05096	x
ENSMUSG00000035104	Eva1a	1.13455e-10	3.0478	x
ENSMUSG00000037921	Ddx60	0.00124914	3.04289	x
ENSMUSG00000029561	Oasl2	0.0431468	3.02445	x
ENSMUSG00000064267	Hvcn1	1.3045e-09	3.02168	x
ENSMUSG00000031504	Rab20	2.64942e-28	2.99724	x
ENSMUSG00000005917	Otx1	0.000418561	2.98879	x
ENSMUSG00000097248	Gm2694	1.26098e-11	2.98668	x
ENSMUSG00000036594	H2-Aa	0.0182172	2.95514	x
ENSMUSG00000022243	Slc45a2	0.0441467	2.94915	x
ENSMUSG00000038811	Gngt2	1.2458e-07	2.9453	x
ENSMUSG00000116946	Gm41442	1.91671e-12	2.94488	x
ENSMUSG00000024338	Psmb8	1.49673e-11	2.94466	x
ENSMUSG00000026304	Rab17	5.03012e-05	2.94463	x
ENSMUSG00000034457	Eda2r	0.0027719	2.92368	x
ENSMUSG00000021423	Ly86	1.59893e-13	2.91489	x
ENSMUSG00000059498	Fcgr3	8.97001e-10	2.91457	x
ENSMUSG00000042514	Klhl14	0.000557349	2.90619	x
ENSMUSG00000052415	Tchh	6.0049e-05	2.8905	x
ENSMUSG00000028536	2610528J11Rik	3.90497e-05	2.85956	x
ENSMUSG00000041886	Macc1	5.43482e-05	2.85658	x
ENSMUSG00000028031	Dkk2	0.0111645	2.85146	x
ENSMUSG00000097305	Gm17276	0.0113776	2.84767	x
ENSMUSG00000029123	Stk32b	4.93288e-07	2.84457	x
ENSMUSG00000028786	Tmem54	0.000118583	2.83529	x
ENSMUSG00000115293	Gm49333	0.00587791	2.81333	x
ENSMUSG00000046718	Bst2	0.0427025	2.81052	x
ENSMUSG00000052485	Tmem171	6.05405e-06	2.79256	x
ENSMUSG00000036469	Marchf1	0.000204612	2.75241	x
ENSMUSG00000052305	Hbb-bs	0.0273821	2.74604	x
ENSMUSG00000047963	Stbd1	4.01547e-07	2.74403	x
ENSMUSG00000036411	9530077C05Rik	1.98421e-09	2.7439	x
ENSMUSG00000074934	Grem1	0.0106107	2.73847	x
ENSMUSG00000074151	Nlrc5	0.000433946	2.73362	x
ENSMUSG00000022025	Cnmd	7.51536e-08	2.72947	x
ENSMUSG00000040747	Cd53	5.55099e-09	2.72583	x
ENSMUSG00000079339	Ifit1bl1	0.000262322	2.71788	x
ENSMUSG00000026994	Galnt3	1.0997e-05	2.71376	x
ENSMUSG00000029790	Cep41	3.89017e-08	2.70743	x
ENSMUSG00000078502	Zfp268	9.95465e-05	2.6997	x
ENSMUSG00000006154	Eps8l1	1.47928e-08	2.69628	x
ENSMUSG00000043782	Bicdl2	0.000789055	2.69354	x
ENSMUSG00000035896	Rnase1	1.9796e-07	2.69268	x
ENSMUSG00000020893	Per1	3.01866e-07	2.68707	x
ENSMUSG00000004730	Adgre1	1.12901e-05	2.68287	x
ENSMUSG00000069919	Hba-a1	0.02838	2.68042	x
ENSMUSG00000027360	Hdc	1.82296e-07	2.67035	x
ENSMUSG00000114985	1810028F09Rik	1.23308e-05	2.66485	x
ENSMUSG00000047040	Prr15l	6.64952e-06	2.658	x
ENSMUSG00000079484	Phyhd1	1.54316e-15	2.64984	x
ENSMUSG00000024479	Mal2	1.86218e-05	2.63882	x
ENSMUSG00000035498	Cdcp1	2.34228e-06	2.62996	x
ENSMUSG00000042808	Gpx2	6.46921e-06	2.62192	x
ENSMUSG00000005251	Ripk4	6.06565e-06	2.62123	x
ENSMUSG00000043003	Rasef	3.00911e-08	2.62078	x
ENSMUSG00000029605	Oas1b	0.00237455	2.61461	x
ENSMUSG00000039236	Isg20	0.000138409	2.61429	x
ENSMUSG00000021456	Fbp2	0.0103631	2.60803	x
ENSMUSG00000024697	Gna14	5.20815e-08	2.60554	x
ENSMUSG00000097354	2310001H17Rik	9.14974e-08	2.60432	x
ENSMUSG00000020566	Atp6v1c2	9.19779e-09	2.59993	x
ENSMUSG00000026514	Cnih3	0.0180098	2.5996	x
ENSMUSG00000003309	Ap1m2	1.56737e-06	2.59751	x
ENSMUSG00000112148	Lilrb4a	1.09814e-05	2.59638	x
ENSMUSG00000042312	S100a13	1.47668e-09	2.58938	x
ENSMUSG00000078815	Cacng6	9.85374e-05	2.58775	x
ENSMUSG00000026413	Pkp1	0.0118923	2.5829	x
ENSMUSG00000020676	Ccl11	2.57221e-06	2.58042	x
ENSMUSG00000043168	4930426D05Rik	0.00111396	2.57459	x
ENSMUSG00000040728	Esrp1	5.90506e-08	2.56002	x
ENSMUSG00000022803	Popdc2	7.99326e-06	2.55703	x
ENSMUSG00000025044	Msr1	0.000676643	2.54975	x
ENSMUSG00000061232	H2-K1	7.86406e-11	2.5468	x
ENSMUSG00000054453	Sytl5	0.0409507	2.5441	x
ENSMUSG00000036322	H2-Ea	0.0256616	2.54162	x
ENSMUSG00000069917	Hba-a2	0.0119283	2.53919	x
ENSMUSG00000112850	Gm9176	0.00046939	2.53918	x
ENSMUSG00000036136	Fam110c	2.03657e-05	2.53365	x
ENSMUSG00000001583	Tnk1	0.000245671	2.52535	x
ENSMUSG00000039865	Slc44a3	3.11411e-06	2.52224	x
ENSMUSG00000044080	S100a1	4.48422e-07	2.51323	x
ENSMUSG00000020160	Meis1	1.98439e-08	2.51135	x
ENSMUSG00000089876	Tmem102	5.02464e-07	2.50096	x
ENSMUSG00000074971	Fibin	1.974e-17	2.49662	x
ENSMUSG00000009772	Nuak2	2.40104e-05	2.49316	x
ENSMUSG00000096215	Smim22	0.00203608	2.49013	x
ENSMUSG00000112808	Gm4739	9.10847e-13	2.48824	x
ENSMUSG00000054702	Ap1s3	9.0523e-07	2.48643	x
ENSMUSG00000050074	Spink8	2.72725e-28	2.48474	x
ENSMUSG00000028862	Map3k6	9.05265e-06	2.48176	x
ENSMUSG00000048373	Fgfbp1	0.0482008	2.47967	x
ENSMUSG00000089987	Gpx2-ps1	0.00563141	2.46795	x
ENSMUSG00000060068	Gm12222	0.0296603	2.46672	x
ENSMUSG00000073405	H2-T-ps	1.49549e-05	2.46126	x
ENSMUSG00000078592	Gm4609	0.0057901	2.45813	x
ENSMUSG00000036304	Zdhhc23	2.6214e-07	2.4579	x
ENSMUSG00000009545	Kcnq1	8.09725e-06	2.45322	x
ENSMUSG00000028480	Glipr2	0.0016288	2.4513	x
ENSMUSG00000020911	Krt19	0.000140511	2.45015	x
ENSMUSG00000018569	Cldn7	3.97559e-08	2.44731	x
ENSMUSG00000003746	Man1a	4.78106e-26	2.44455	x
ENSMUSG00000047180	Neurl3	0.00194456	2.44296	x
ENSMUSG00000028859	Csf3r	6.621e-08	2.44091	x
ENSMUSG00000108218	Olfr1372-ps1	1.20467e-17	2.43712	x
ENSMUSG00000031654	Cbln1	6.9997e-15	2.42366	x
ENSMUSG00000045932	Ifit2	6.66959e-05	2.42307	x
ENSMUSG00000021750	Fam107a	1.29515e-06	2.42305	x
ENSMUSG00000029923	Rab19	0.00231708	2.42041	x
ENSMUSG00000038521	C1s1	1.3876e-08	2.4179	x
ENSMUSG00000040969	Arhgef38	0.000977682	2.41596	x
ENSMUSG00000056313	Tcim	1.22044e-14	2.41439	x
ENSMUSG00000040525	Cblc	9.89328e-05	2.4084	x
ENSMUSG00000042622	Maff	1.49764e-10	2.40311	x
ENSMUSG00000030598	Fbxo17	2.13e-05	2.40307	x
ENSMUSG00000003418	St8sia6	6.3647e-09	2.403	x
ENSMUSG00000029135	Fosl2	1.90361e-07	2.40228	x
ENSMUSG00000022577	Ly6h	0.00377379	2.39989	x
ENSMUSG00000032515	Csrnp1	2.75895e-21	2.39559	x
ENSMUSG00000079554	Aox2	0.0138174	2.39395	x
ENSMUSG00000054252	Fgfr3	1.12312e-08	2.39327	x
ENSMUSG00000107157	Gm3170	0.0294238	2.39305	x
ENSMUSG00000056973	Ces1d	7.64867e-05	2.39011	x
ENSMUSG00000021998	Lcp1	7.67899e-09	2.38833	x
ENSMUSG00000089804	Gm16136	0.000428345	2.38663	x
ENSMUSG00000040483	Xaf1	0.00335447	2.38264	x
ENSMUSG00000036944	Tmem71	0.00156848	2.37547	x
ENSMUSG00000078954	Arhgap8	0.00100776	2.37308	x
ENSMUSG00000043085	Tmem82	0.000313186	2.37073	x
ENSMUSG00000022900	Ildr1	9.88078e-06	2.36256	x
ENSMUSG00000084128	Esrp2	0.000145772	2.36209	x
ENSMUSG00000044626	Liph	0.00214094	2.35962	x
ENSMUSG00000070803	Cited4	4.36044e-09	2.35887	x
ENSMUSG00000117405	Rpl19-ps7	0.00753083	2.35487	x
ENSMUSG00000079491	H2-T10	3.70511e-08	2.35328	x
ENSMUSG00000062794	Zfp599	0.00400532	2.35319	x
ENSMUSG00000068874	Selenbp1	4.43081e-15	2.34502	x
ENSMUSG00000024979	Tectb	0.0202705	2.345	x
ENSMUSG00000070473	Cldn3	9.22218e-06	2.34318	x
ENSMUSG00000037600	Kdf1	1.39487e-05	2.33956	x
ENSMUSG00000055172	C1ra	9.82331e-07	2.33937	x
ENSMUSG00000044811	Cd300c2	1.88158e-05	2.33855	x
ENSMUSG00000015852	Fcrls	0.0139994	2.33589	x
ENSMUSG00000096727	Psmb9	6.46921e-06	2.33552	x
ENSMUSG00000021509	Slc25a48	0.0457021	2.32739	x
ENSMUSG00000024371	C2	1.31608e-07	2.32314	x
ENSMUSG00000083289	Gm8812	0.0032962	2.31887	x
ENSMUSG00000067212	H2-T23	2.76529e-05	2.31763	x
ENSMUSG00000020143	Dock2	5.20551e-06	2.31746	x
ENSMUSG00000029762	Akr1b8	6.98822e-05	2.3146	x
ENSMUSG00000032372	Plscr2	7.56862e-09	2.31317	x
ENSMUSG00000090698	Apold1	0.000874168	2.31201	x
ENSMUSG00000035473	Galm	2.39952e-07	2.31176	x
ENSMUSG00000050520	Cldn8	0.000108594	2.30213	x
ENSMUSG00000072662	Mansc4	0.00077118	2.30153	x
ENSMUSG00000014158	Trpv4	1.60185e-07	2.29935	x
ENSMUSG00000020325	Fstl3	7.36095e-06	2.29895	x
ENSMUSG00000058624	Gda	0.0384377	2.29292	x
ENSMUSG00000072423	Psmb11	0.0260373	2.28978	x
ENSMUSG00000028167	Bdh2	2.17519e-06	2.28768	x
ENSMUSG00000105195	Gm43584	6.1478e-06	2.28752	x
ENSMUSG00000031995	St14	1.81961e-07	2.28737	x
ENSMUSG00000074207	Adh1	2.46644e-08	2.28194	x
ENSMUSG00000020905	Usp43	1.23872e-05	2.28193	x
ENSMUSG00000020212	Mdm1	0.00110902	2.27791	x
ENSMUSG00000042797	Aqp11	1.09197e-07	2.27748	x
ENSMUSG00000090215	Trim34b	0.00856772	2.27712	x
ENSMUSG00000030800	Prss8	6.88169e-05	2.27551	x
ENSMUSG00000104093	A330015K06Rik	2.4285e-06	2.27376	x
ENSMUSG00000027938	Creb3l4	0.00012441	2.265	x
ENSMUSG00000079507	H2-Q1	1.65909e-05	2.26296	x
ENSMUSG00000026303	Mlph	0.00540686	2.2625	x
ENSMUSG00000027901	Dennd2d	0.00010828	2.25733	x
ENSMUSG00000070034	Sp110	7.93148e-05	2.25145	x
ENSMUSG00000030498	Gas2	9.43755e-08	2.24957	x
ENSMUSG00000068762	Gstm6	0.0258821	2.24842	x
ENSMUSG00000030994	D7Ertd443e	2.30848e-05	2.24836	x
ENSMUSG00000091561	Gm6665	3.98301e-07	2.24615	x
ENSMUSG00000029032	Arhgef16	2.80399e-05	2.24545	x
ENSMUSG00000099875	Rbm3-ps	3.03762e-05	2.24311	x
ENSMUSG00000046826	Fam187b	0.0012112	2.24248	x
ENSMUSG00000026070	Il18r1	0.0368035	2.24072	x
ENSMUSG00000032246	Calml4	0.000279355	2.23972	x
ENSMUSG00000050808	Muc15	0.00027291	2.23795	x
ENSMUSG00000038765	Lmx1b	0.0242587	2.23726	x
ENSMUSG00000002459	Rgs20	0.000103168	2.23335	x
ENSMUSG00000026295	Spp2	1.93526e-05	2.22798	x
ENSMUSG00000025330	Padi4	0.0303001	2.22551	x
ENSMUSG00000061132	Blnk	0.000252436	2.22008	x
ENSMUSG00000042353	Frem3	0.0289944	2.22003	x
ENSMUSG00000030491	Tdrd12	1.588e-05	2.21943	x
ENSMUSG00000056144	Trim34a	0.00604257	2.21139	x
ENSMUSG00000034382	AI661453	4.80506e-05	2.21042	x
ENSMUSG00000030787	Lyve1	0.0101791	2.20757	x
ENSMUSG00000113311	Gm47428	0.00994789	2.20704	x
ENSMUSG00000066245	Gm10156	3.67026e-06	2.20568	x
ENSMUSG00000083836	Ldha-ps2	0.0303785	2.20177	x
ENSMUSG00000048572	Tmem252	5.89114e-06	2.2012	x
ENSMUSG00000116617	Gm49767	0.00142642	2.19368	x
ENSMUSG00000031111	Igsf1	1.66704e-07	2.19068	x
ENSMUSG00000025492	Ifitm3	0.024396	2.18903	x
ENSMUSG00000074227	Spint2	4.25372e-07	2.18662	x
ENSMUSG00000066720	Cldn9	1.63514e-05	2.17995	x
ENSMUSG00000020782	Llgl2	2.91847e-05	2.17982	x
ENSMUSG00000000791	Il12rb1	0.000450331	2.17962	x
ENSMUSG00000028841	Cnksr1	0.000127344	2.17962	x
ENSMUSG00000050854	Tmem125	3.08098e-11	2.17724	x
ENSMUSG00000021886	Gpr65	1.75762e-05	2.17363	x
ENSMUSG00000040562	Gstm2	5.23421e-09	2.17123	x
ENSMUSG00000056130	Ticam2	0.0189158	2.17116	x
ENSMUSG00000038932	Tcfl5	0.00686173	2.17099	x
ENSMUSG00000042377	Fam83g	0.00325877	2.16937	x
ENSMUSG00000047109	Cldn14	0.0002525	2.16886	x
ENSMUSG00000028328	Tmod1	2.61205e-05	2.16222	x
ENSMUSG00000022286	Grhl2	6.29821e-05	2.16108	x
ENSMUSG00000006457	Actn3	4.97854e-05	2.1553	x
ENSMUSG00000069793	Slfn9	0.0308361	2.15471	x
ENSMUSG00000032358	Fam83b	0.000796293	2.15223	x
ENSMUSG00000040434	Large2	6.46714e-05	2.15161	x
ENSMUSG00000026385	Dbi	2.77138e-08	2.15119	x
ENSMUSG00000016758	Bik	0.00016987	2.14504	x
ENSMUSG00000003051	Elf3	0.0108949	2.1445	x
ENSMUSG00000073411	H2-D1	9.12972e-08	2.14388	x
ENSMUSG00000030093	Wnt7a	0.000553513	2.1396	x
ENSMUSG00000026177	Slc11a1	9.80387e-08	2.13562	x
ENSMUSG00000030494	Rhpn2	2.68635e-06	2.13356	x
ENSMUSG00000042340	Ctf1	0.000166946	2.13225	x
ENSMUSG00000079547	H2-DMb1	0.000347005	2.13216	x
ENSMUSG00000042087	4933440N22Rik	0.0194896	2.12626	x
ENSMUSG00000041556	Fbxo2	5.78993e-05	2.12332	x
ENSMUSG00000032456	Nmnat3	3.12877e-06	2.12235	x
ENSMUSG00000066026	Dhrs3	6.89323e-09	2.12011	x
ENSMUSG00000051669	AU021092	2.65714e-05	2.11724	x
ENSMUSG00000041674	BC006965	0.000907956	2.11237	x
ENSMUSG00000044258	Ctla2a	9.24336e-05	2.11112	x
ENSMUSG00000052372	Il1rapl1	0.000940538	2.11026	x
ENSMUSG00000028773	Fabp3	4.88091e-25	2.10822	x
ENSMUSG00000105504	Gbp5	0.000146047	2.10335	x
ENSMUSG00000045094	Arhgef37	4.503e-07	2.10006	x
ENSMUSG00000041736	Tspo	5.27125e-10	2.09948	x
ENSMUSG00000044279	Crb3	0.000608695	2.099	x
ENSMUSG00000027907	S100a11	2.49242e-09	2.09848	x
ENSMUSG00000034917	Tjp3	0.00056703	2.09845	x
ENSMUSG00000035828	Pim3	3.93203e-14	2.09543	x
ENSMUSG00000026870	Cutal	0.00729128	2.09495	x
ENSMUSG00000025783	4930412O13Rik	0.00408313	2.09453	x
ENSMUSG00000019232	Etnppl	0.00246751	2.0937	x
ENSMUSG00000019312	Grb7	0.000115891	2.09319	x
ENSMUSG00000027376	Prom2	0.0010404	2.09291	x
ENSMUSG00000048779	P2ry6	9.48485e-06	2.09163	x
ENSMUSG00000041782	Lad1	0.000337866	2.08871	x
ENSMUSG00000054951	9130008F23Rik	0.0380806	2.08755	x
ENSMUSG00000053559	Smagp	1.32529e-09	2.08647	x
ENSMUSG00000037279	Ovol2	0.0168582	2.08342	x
ENSMUSG00000079018	Ly6c1	6.48639e-06	2.08159	x
ENSMUSG00000039954	Stk32a	1.02998e-05	2.07187	x
ENSMUSG00000085241	Snhg3	6.91096e-08	2.07112	x
ENSMUSG00000029503	P2rx2	0.000830986	2.06987	x
ENSMUSG00000035929	H2-Q4	1.54343e-06	2.06833	x
ENSMUSG00000021903	Galnt15	0.00054838	2.06815	x
ENSMUSG00000096957	E230013L22Rik	0.000145772	2.06795	x
ENSMUSG00000073102	Drc1	0.00978123	2.06363	x
ENSMUSG00000052837	Junb	0.00298361	2.06137	x
ENSMUSG00000000628	Hk2	8.85215e-11	2.05961	x
ENSMUSG00000087008	Gm5530	0.00310794	2.05743	x
ENSMUSG00000006345	Ggt1	0.0153644	2.05675	x
ENSMUSG00000068220	Lgals1	9.64788e-11	2.05672	x
ENSMUSG00000054889	Dsp	3.45074e-05	2.05561	x
ENSMUSG00000087150	BC064078	2.58661e-06	2.05339	x
ENSMUSG00000036687	Tmem184a	0.00076334	2.05274	x
ENSMUSG00000061838	Suclg2	2.65616e-10	2.05249	x
ENSMUSG00000008136	Fhl2	7.53055e-06	2.05145	x
ENSMUSG00000074121	Ntf5	0.0432841	2.04915	x
ENSMUSG00000022584	Ly6c2	0.00248953	2.04466	x
ENSMUSG00000015702	Anxa9	0.00014684	2.04434	x
ENSMUSG00000070031	Sp140	0.000497128	2.04414	x
ENSMUSG00000051497	Kcnj16	6.59427e-05	2.04402	x
ENSMUSG00000005968	Tuft1	6.40403e-05	2.04202	x
ENSMUSG00000020423	Btg2	1.37746e-08	2.04034	x
ENSMUSG00000030798	Cd37	7.95302e-06	2.03259	x
ENSMUSG00000005803	Sqor	1.14691e-06	2.032	x
ENSMUSG00000026979	Psd4	0.00474587	2.03069	x
ENSMUSG00000095975	Cphx1	0.00324086	2.02748	x
ENSMUSG00000019997	Ccn2	0.000169552	2.02685	x
ENSMUSG00000048329	Mfsd6l	0.0171047	2.02667	x
ENSMUSG00000060550	H2-Q7	0.0487789	2.02558	x
ENSMUSG00000051652	Lrrc3	4.6391e-06	2.0255	x
ENSMUSG00000098132	Rassf10	1.17363e-07	2.02408	x
ENSMUSG00000105107	Gm43412	0.00539989	2.02229	x
ENSMUSG00000025888	Casp1	0.0157264	2.02225	x
ENSMUSG00000036832	Lpar3	0.000548739	2.0158	x
ENSMUSG00000060579	Fhit	0.000909729	2.01572	x
ENSMUSG00000036192	Rorb	0.000102837	2.01532	x
ENSMUSG00000001665	Gstt3	4.69124e-07	2.01274	x
ENSMUSG00000082361	Btc	0.0201042	2.01203	x
ENSMUSG00000041679	Lrrc29	1.94218e-09	2.0118	x
ENSMUSG00000000392	Fap	2.91753e-09	2.01146	x
ENSMUSG00000017978	Cadps2	7.46718e-05	2.01077	x
ENSMUSG00000085711	Gm15163	2.62867e-07	2.00944	x
ENSMUSG00000054855	Rnd1	1.48834e-07	2.00899	x
ENSMUSG00000100441	Gm7266	0.0117989	2.0051	x
ENSMUSG00000042684	Npl	1.75196e-05	2.00438	x
ENSMUSG00000034116	Vav1	0.0236686	2.00388	x
ENSMUSG00000045608	Dbx2	0.00442929	2.00347	x
ENSMUSG00000027078	Ube2l6	0.00142647	2.00011	x
ENSMUSG00000030683	Sez6l2	3.14291e-05	-2.00099	x
ENSMUSG00000107810	Gm18609	4.40657e-11	-2.00143	x
ENSMUSG00000042453	Reln	8.99685e-11	-2.00287	x
ENSMUSG00000026042	Col5a2	2.52182e-13	-2.00296	x
ENSMUSG00000042873	Lhfpl4	2.24054e-07	-2.00369	x
ENSMUSG00000042766	Trim46	0.000824966	-2.00478	x
ENSMUSG00000038916	Soga3	3.35557e-07	-2.00505	x
ENSMUSG00000007030	Vwa7	2.27672e-06	-2.00575	x
ENSMUSG00000040712	Camta2	1.6526e-10	-2.01105	x
ENSMUSG00000000632	Sez6	0.000296713	-2.01222	x
ENSMUSG00000066036	Ubr4	3.92521e-19	-2.01426	x
ENSMUSG00000040136	Abcc8	4.06349e-07	-2.01472	x
ENSMUSG00000028931	Kcnab2	7.39566e-05	-2.01523	x
ENSMUSG00000051335	Gfod1	1.58814e-05	-2.01577	x
ENSMUSG00000096056	Gm21986	3.37736e-05	-2.01641	x
ENSMUSG00000018707	Dync1h1	7.10944e-12	-2.01822	x
ENSMUSG00000055805	Fmnl1	5.56582e-06	-2.02012	x
ENSMUSG00000040390	Map3k10	1.05113e-06	-2.02036	x
ENSMUSG00000083218	Gm16425	2.90975e-06	-2.02223	x
ENSMUSG00000055491	Pprc1	8.43076e-11	-2.0239	x
ENSMUSG00000020684	Rasl10b	1.84236e-05	-2.02679	x
ENSMUSG00000070570	Slc17a7	9.27987e-05	-2.02785	x
ENSMUSG00000052921	Arhgef15	0.000469444	-2.0288	x
ENSMUSG00000020773	Trim47	2.3654e-05	-2.02916	x
ENSMUSG00000079605	Zbtb9	2.08928e-06	-2.02979	x
ENSMUSG00000013236	Ptprs	3.54002e-12	-2.0306	x
ENSMUSG00000050967	Creg2	0.00010551	-2.03089	x
ENSMUSG00000032177	Pde4a	1.43625e-06	-2.03244	x
ENSMUSG00000069814	Ccdc92b	0.000145149	-2.03293	x
ENSMUSG00000063531	Sema3e	2.65357e-08	-2.03827	x
ENSMUSG00000063455	D630045J12Rik	2.40983e-08	-2.03936	x
ENSMUSG00000038026	Kcnj9	0.00193667	-2.04381	x
ENSMUSG00000029516	Cit	5.30473e-05	-2.0493	x
ENSMUSG00000041930	Fam222a	3.42779e-07	-2.05015	x
ENSMUSG00000033871	Ppargc1b	1.13162e-07	-2.0528	x
ENSMUSG00000038264	Sema7a	1.57109e-05	-2.05422	x
ENSMUSG00000063060	Sox7	0.0170008	-2.05473	x
ENSMUSG00000026564	Dusp27	4.51102e-06	-2.05525	x
ENSMUSG00000048696	Mex3d	1.00317e-08	-2.05533	x
ENSMUSG00000113861	Gm6190	0.00370559	-2.05569	x
ENSMUSG00000068373	D430041D05Rik	3.64166e-10	-2.05599	x
ENSMUSG00000036412	Arsi	0.0359229	-2.0605	x
ENSMUSG00000021255	Esrrb	0.00239451	-2.06205	x
ENSMUSG00000036959	Bcorl1	3.87293e-14	-2.06248	x
ENSMUSG00000004110	Cacna1e	4.0026e-06	-2.06359	x
ENSMUSG00000013033	Adgrl1	6.53054e-09	-2.06366	x
ENSMUSG00000026841	Fibcd1	0.0162994	-2.06796	x
ENSMUSG00000048988	Elfn1	0.0199802	-2.06812	x
ENSMUSG00000074220	Zfp382	6.08269e-08	-2.06921	x
ENSMUSG00000031189	Aff2	4.78391e-07	-2.07003	x
ENSMUSG00000116812	Gm2792	0.0387523	-2.07126	x
ENSMUSG00000018830	Myh11	5.98826e-05	-2.0748	x
ENSMUSG00000015944	Castor2	1.83657e-08	-2.07797	x
ENSMUSG00000029168	Dpysl5	2.64619e-07	-2.07951	x
ENSMUSG00000037126	Psd	1.70017e-07	-2.08092	x
ENSMUSG00000057606	Colq	0.00134377	-2.08981	x
ENSMUSG00000038146	Notch3	3.61732e-08	-2.09234	x
ENSMUSG00000085408	C530005A16Rik	3.44461e-07	-2.09238	x
ENSMUSG00000048481	Mypop	1.34317e-06	-2.0938	x
ENSMUSG00000113184	Gm49654	1.38612e-08	-2.09592	x
ENSMUSG00000024897	Apba1	3.62871e-08	-2.09837	x
ENSMUSG00000022762	Ncam2	0.00144029	-2.10119	x
ENSMUSG00000022565	Plec	3.08098e-11	-2.10132	x
ENSMUSG00000060284	Sp7	6.93043e-05	-2.10408	x
ENSMUSG00000040164	Kcns1	3.5557e-06	-2.10549	x
ENSMUSG00000062661	Ncs1	8.90504e-07	-2.10664	x
ENSMUSG00000056553	Ptprn2	0.00171867	-2.10808	x
ENSMUSG00000058297	Spock2	1.79433e-07	-2.10866	x
ENSMUSG00000025128	Bhlhe22	1.11654e-06	-2.10925	x
ENSMUSG00000030283	St8sia1	4.7614e-07	-2.11106	x
ENSMUSG00000006218	Fam131c	0.0239479	-2.11112	x
ENSMUSG00000026458	Ppfia4	1.31249e-07	-2.11316	x
ENSMUSG00000029765	Plxna4	2.53686e-10	-2.11438	x
ENSMUSG00000050473	Slc35d3	0.00147864	-2.11649	x
ENSMUSG00000038738	Shank1	1.8076e-07	-2.12101	x
ENSMUSG00000045009	Prrt3	1.43109e-05	-2.12322	x
ENSMUSG00000034891	Sncb	1.06819e-05	-2.12481	x
ENSMUSG00000029674	Limk1	3.11496e-06	-2.12572	x
ENSMUSG00000022619	Mapk8ip2	2.43179e-06	-2.12989	x
ENSMUSG00000007594	Hapln4	6.7612e-05	-2.13316	x
ENSMUSG00000006362	Cbfa2t3	2.72667e-05	-2.13367	x
ENSMUSG00000032657	Fam189b	5.87643e-07	-2.13516	x
ENSMUSG00000035390	Brsk1	1.81698e-06	-2.13679	x
ENSMUSG00000074652	Myh7b	1.05783e-05	-2.14019	x
ENSMUSG00000027624	Epb41l1	1.63793e-09	-2.14031	x
ENSMUSG00000003863	Ppfia3	1.15037e-07	-2.14227	x
ENSMUSG00000036040	Adamtsl2	0.0158471	-2.15009	x
ENSMUSG00000030000	Add2	3.38254e-06	-2.15308	x
ENSMUSG00000020218	Wif1	2.31599e-05	-2.1546	x
ENSMUSG00000042744	Hectd4	2.81083e-11	-2.15509	x
ENSMUSG00000070392	Gm20634	9.99235e-05	-2.15926	x
ENSMUSG00000038665	Dgki	2.64007e-08	-2.16321	x
ENSMUSG00000030806	Stx1b	5.56015e-07	-2.16581	x
ENSMUSG00000046470	Sox18	7.08289e-07	-2.1689	x
ENSMUSG00000046818	Ddit4l	0.000153283	-2.17343	x
ENSMUSG00000000120	Ngfr	7.26372e-09	-2.1737	x
ENSMUSG00000084842	Pabpc1l2b	0.00403886	-2.17371	x
ENSMUSG00000042078	Svop	2.43809e-07	-2.17472	x
ENSMUSG00000005045	Chd5	3.54058e-07	-2.17633	x
ENSMUSG00000022438	Parvb	3.3637e-09	-2.17648	x
ENSMUSG00000026494	Kif26b	3.31619e-22	-2.18836	x
ENSMUSG00000040797	Iqsec3	5.02865e-06	-2.18947	x
ENSMUSG00000056771	Gm10010	0.00080296	-2.19054	x
ENSMUSG00000030518	Fam189a1	7.20761e-05	-2.19056	x
ENSMUSG00000061578	Ksr2	9.11888e-11	-2.19343	x
ENSMUSG00000006711	D130043K22Rik	0.000211435	-2.19505	x
ENSMUSG00000013367	Iglon5	1.67769e-07	-2.19868	x
ENSMUSG00000109715	Gm45606	0.00543357	-2.19912	x
ENSMUSG00000049511	Htr1b	1.19983e-05	-2.19972	x
ENSMUSG00000007021	Syngr3	9.51945e-05	-2.20573	x
ENSMUSG00000049336	Tenm2	6.62107e-05	-2.22511	x
ENSMUSG00000034799	Unc13a	9.47587e-09	-2.22932	x
ENSMUSG00000030350	Prmt8	0.000144205	-2.23099	x
ENSMUSG00000089945	Pakap	8.27886e-09	-2.23267	x
ENSMUSG00000028051	Hcn3	0.00503748	-2.23542	x
ENSMUSG00000020135	Apc2	1.61322e-08	-2.23566	x
ENSMUSG00000069601	Ank3	1.53938e-10	-2.24634	x
ENSMUSG00000066607	Insyn1	9.36176e-07	-2.24681	x
ENSMUSG00000097960	A330074K22Rik	0.000186198	-2.24784	x
ENSMUSG00000072494	Ppp1r3e	4.84245e-08	-2.25397	x
ENSMUSG00000020261	Slc36a1	4.9315e-10	-2.25537	x
ENSMUSG00000026452	Syt2	1.9946e-06	-2.25541	x
ENSMUSG00000022197	Pdzd2	1.13723e-12	-2.25774	x
ENSMUSG00000033597	Caskin1	9.43755e-08	-2.25995	x
ENSMUSG00000058975	Kcnc1	3.27411e-07	-2.26012	x
ENSMUSG00000046916	Myct1	0.00187369	-2.26196	x
ENSMUSG00000024968	Rcor2	4.69587e-07	-2.26199	x
ENSMUSG00000117286	Gm1043	1.38319e-09	-2.26227	x
ENSMUSG00000038319	Kcnh2	1.51512e-05	-2.26257	x
ENSMUSG00000043460	Elfn2	4.63573e-06	-2.26258	x
ENSMUSG00000025265	Fgd1	2.22574e-13	-2.26579	x
ENSMUSG00000096146	Kcnj11	1.4686e-06	-2.26621	x
ENSMUSG00000110611	Gm20163	0.00163061	-2.26625	x
ENSMUSG00000028782	Adgrb2	1.59714e-06	-2.26628	x
ENSMUSG00000091405	H4c14	9.58833e-06	-2.26668	x
ENSMUSG00000041073	Nacad	2.57221e-06	-2.27045	x
ENSMUSG00000027895	Kcnc4	0.000597197	-2.27166	x
ENSMUSG00000026797	Stxbp1	1.43269e-06	-2.28459	x
ENSMUSG00000025318	Jph3	4.04437e-05	-2.28576	x
ENSMUSG00000032826	Ank2	6.91283e-10	-2.28681	x
ENSMUSG00000097287	D130017N08Rik	3.09264e-11	-2.29183	x
ENSMUSG00000034040	Galnt17	1.64779e-08	-2.29631	x
ENSMUSG00000024176	Sox8	8.69203e-09	-2.30041	x
ENSMUSG00000025876	Unc5a	0.000279898	-2.30079	x
ENSMUSG00000025427	Rnf165	0.00459021	-2.3013	x
ENSMUSG00000024427	Spry4	0.000157013	-2.30662	x
ENSMUSG00000019831	Wasf1	9.38085e-10	-2.30988	x
ENSMUSG00000004113	Cacna1b	9.28897e-09	-2.31328	x
ENSMUSG00000025576	Rbfox3	3.75677e-06	-2.31351	x
ENSMUSG00000001494	Sost	0.00045401	-2.31662	x
ENSMUSG00000061601	Pclo	2.0905e-15	-2.32135	x
ENSMUSG00000026443	Lrrn2	9.18998e-05	-2.32556	x
ENSMUSG00000035513	Ntng2	9.35888e-09	-2.32946	x
ENSMUSG00000040276	Pacsin1	7.44434e-07	-2.33064	x
ENSMUSG00000006435	Neurl1a	0.0174395	-2.3313	x
ENSMUSG00000058966	Tlcd3b	5.81796e-06	-2.33188	x
ENSMUSG00000050896	Rtn4rl2	3.25163e-05	-2.33272	x
ENSMUSG00000049097	Ankrd34a	1.63807e-05	-2.3333	x
ENSMUSG00000042216	Sgsm1	2.17519e-06	-2.33874	x
ENSMUSG00000045763	Basp1	5.33253e-22	-2.34426	x
ENSMUSG00000053863	Mepe	1.45016e-05	-2.35094	x
ENSMUSG00000048349	Pou4f1	1.78978e-06	-2.35373	x
ENSMUSG00000035615	Frmpd1	3.50914e-08	-2.35498	x
ENSMUSG00000055980	Irs1	8.17134e-22	-2.35958	x
ENSMUSG00000035226	Rims4	0.000188705	-2.36083	x
ENSMUSG00000042724	Map3k9	1.63795e-08	-2.36089	x
ENSMUSG00000011263	Exoc3l2	0.014628	-2.36405	x
ENSMUSG00000023328	Ache	1.31395e-05	-2.36691	x
ENSMUSG00000017400	Stac2	3.05047e-06	-2.37055	x
ENSMUSG00000039252	Lgi2	1.30226e-07	-2.37371	x
ENSMUSG00000050132	Sarm1	4.42933e-09	-2.37518	x
ENSMUSG00000028600	Podn	0.0126002	-2.37946	x
ENSMUSG00000032845	Alpk2	1.09564e-15	-2.37963	x
ENSMUSG00000040972	Igsf21	1.0507e-05	-2.39904	x
ENSMUSG00000027894	Slc6a17	2.4607e-07	-2.40811	x
ENSMUSG00000037892	Pcdh18	1.58751e-07	-2.41576	x
ENSMUSG00000057060	Slc35f3	0.0154606	-2.41743	x
ENSMUSG00000083049	Gm14822	0.0275728	-2.42079	x
ENSMUSG00000019146	Cacng2	1.88606e-06	-2.43041	x
ENSMUSG00000057706	Mex3b	7.28259e-08	-2.43252	x
ENSMUSG00000053693	Mast1	1.59714e-06	-2.44491	x
ENSMUSG00000107478	Gm45234	1.53795e-22	-2.44795	x
ENSMUSG00000050860	Phospho1	4.71941e-06	-2.45932	x
ENSMUSG00000079499	6530402F18Rik	1.19456e-09	-2.46497	x
ENSMUSG00000031376	Atp2b3	2.05037e-08	-2.46818	x
ENSMUSG00000069227	Gprin1	9.09261e-07	-2.47001	x
ENSMUSG00000092035	Peg10	2.83776e-16	-2.47077	x
ENSMUSG00000052949	Rnf157	1.73798e-07	-2.48436	x
ENSMUSG00000039809	Gabbr2	4.7964e-08	-2.48621	x
ENSMUSG00000030600	Lrfn1	6.83655e-14	-2.49925	x
ENSMUSG00000005124	Ccn4	0.000394098	-2.50012	x
ENSMUSG00000060257	Scrt2	1.15886e-05	-2.5024	x
ENSMUSG00000051111	Sv2c	6.11199e-07	-2.50386	x
ENSMUSG00000109812	Gm45640	0.00572906	-2.50452	x
ENSMUSG00000070304	Scn2b	1.12208e-06	-2.52336	x
ENSMUSG00000025776	Crispld1	0.00247172	-2.52522	x
ENSMUSG00000026825	Dnm1	5.06032e-08	-2.52636	x
ENSMUSG00000027955	Gask1b	0.000291682	-2.52739	x
ENSMUSG00000078307	AI593442	1.05317e-06	-2.52811	x
ENSMUSG00000071540	3425401B19Rik	0.00215916	-2.5312	x
ENSMUSG00000020169	Best3	4.06106e-07	-2.54433	x
ENSMUSG00000039057	Myo16	3.12827e-10	-2.54938	x
ENSMUSG00000031910	Has3	8.61571e-09	-2.55525	x
ENSMUSG00000074283	Zfp109	1.01683e-13	-2.55698	x
ENSMUSG00000031906	Smpd3	3.62129e-08	-2.56893	x
ENSMUSG00000029306	Ibsp	2.29409e-05	-2.57811	x
ENSMUSG00000042532	Golga7b	0.00163549	-2.57949	x
ENSMUSG00000030209	Grin2b	0.0493502	-2.58226	x
ENSMUSG00000096847	Tmem151b	3.63367e-06	-2.59523	x
ENSMUSG00000060212	Pcnx2	2.98927e-09	-2.59625	x
ENSMUSG00000033730	Egr3	0.000212512	-2.61492	x
ENSMUSG00000043557	Mdga1	1.47228e-09	-2.61993	x
ENSMUSG00000062785	Kcnc3	2.78612e-06	-2.63271	x
ENSMUSG00000015599	Ttbk1	7.69122e-10	-2.63759	x
ENSMUSG00000097491	Gm2366	0.0230023	-2.64316	x
ENSMUSG00000046952	Gm5815	2.63834e-09	-2.65229	x
ENSMUSG00000020331	Hcn2	4.08979e-08	-2.65439	x
ENSMUSG00000037217	Syn1	9.10673e-10	-2.66411	x
ENSMUSG00000030411	Nova2	2.57044e-07	-2.67069	x
ENSMUSG00000037169	Mycn	9.40508e-11	-2.67084	x
ENSMUSG00000113149	Gm49383	0.034202	-2.69398	x
ENSMUSG00000038583	Pln	0.000135285	-2.7055	x
ENSMUSG00000094910	D430019H16Rik	5.16988e-14	-2.70826	x
ENSMUSG00000074796	Slc4a11	2.34451e-10	-2.73474	x
ENSMUSG00000058441	Panx2	1.11033e-07	-2.75668	x
ENSMUSG00000001510	Dlx3	0.0014625	-2.78149	x
ENSMUSG00000006014	Prg4	0.0420596	-2.78364	x
ENSMUSG00000029755	Dlx5	0.00107992	-2.78496	x
ENSMUSG00000027335	Adra1d	4.86396e-06	-2.81189	x
ENSMUSG00000090071	Cdk5r2	6.22402e-10	-2.812	x
ENSMUSG00000050592	Fam78a	2.15778e-07	-2.85536	x
ENSMUSG00000048385	Scrt1	9.81147e-08	-2.87161	x
ENSMUSG00000029608	Rph3a	0.00575428	-2.87166	x
ENSMUSG00000042388	Dlgap3	1.76593e-07	-2.88479	x
ENSMUSG00000096606	Tpbgl	1.14876e-07	-2.89249	x
ENSMUSG00000029661	Col1a2	4.22125e-11	-2.91421	x
ENSMUSG00000062961	Ccdc177	0.000440982	-2.9839	x
ENSMUSG00000033214	Slitrk5	0.00701238	-2.98404	x
ENSMUSG00000040907	Atp1a3	1.44391e-08	-2.98554	x
ENSMUSG00000027254	Map1a	2.34451e-10	-3.00175	x
ENSMUSG00000040373	Cacng5	0.000384668	-3.00361	x
ENSMUSG00000034987	Hrh2	2.62124e-11	-3.0362	x
ENSMUSG00000017309	Cd300lg	0.0206389	-3.06874	x
ENSMUSG00000096764	Gm21985	0.0321358	-3.07003	x
ENSMUSG00000097535	Gm26592	5.36629e-05	-3.10576	x
ENSMUSG00000032589	Bsn	7.04389e-14	-3.10689	x
ENSMUSG00000070423	Olfr558	0.00117732	-3.12765	x
ENSMUSG00000056427	Slit3	4.8103e-18	-3.14031	x
ENSMUSG00000002228	Ppm1j	5.40414e-06	-3.17271	x
ENSMUSG00000046699	Slitrk4	1.47018e-06	-3.22846	x
ENSMUSG00000058153	Sez6l	0.00234191	-3.2544	x
ENSMUSG00000050936	Gm42743	2.39952e-07	-3.29244	x
ENSMUSG00000016763	Scube1	0.0430077	-3.35477	x
ENSMUSG00000048001	Hes5	0.00152011	-3.36273	x
ENSMUSG00000000184	Ccnd2	8.53992e-22	-3.3665	x
ENSMUSG00000085957	Syna	2.92783e-10	-3.40821	x
ENSMUSG00000022416	Cacna1i	0.0368639	-3.41846	x
ENSMUSG00000078235	Fam43b	0.000743098	-3.42339	x
ENSMUSG00000022483	Col2a1	8.46825e-16	-3.47795	x
ENSMUSG00000024112	Cacna1h	1.68283e-16	-3.71249	x
ENSMUSG00000024440	Pcdh12	0.000317966	-3.80203	x
ENSMUSG00000028364	Tnc	0.00363243	-3.81229	x
ENSMUSG00000028339	Col15a1	5.5417e-42	-3.81232	x
ENSMUSG00000113664	Gm47184	0.00332663	-4.08919	x
ENSMUSG00000048483	Zdhhc22	0.0442613	-4.19313	x
ENSMUSG00000044338	Aplnr	0.000136559	-4.52727	x
ENSMUSG00000015484	Fam163a	0.00105529	-9.22526	x
ENSMUSG00000046182	Gsg1l	0.00541652	-16.4798	x
ENSMUSG00000045613	Chrm2	0.0233583	-19.979	x
